# Moving northwards: Invasive Green Crab (*Carcinus maenas*) Expands into the Southwestern Atlantic

**DOI:** 10.1101/2025.01.29.635464

**Authors:** Micaela Müller Baigorria, Maite Narvarte, Leandro Hünicken

## Abstract

The invasive European green crab (*Carcinus maenas*) poses a significant ecological threat due to its rapid global spread and disruptive impact on coastal ecosystems. In the Southwestern Atlantic, the northernmost population was recently recorded in the San Matías Gulf, offering a unique opportunity to study its demographic and life-history traits at the leading edge of its range. We assessed sex ratio, population density, size distribution, and the size at which 50% of females were ovigerous (SM_50_). Our findings revealed a male-biased sex ratio (1.79 males per female) and low population density (0.42 crabs m^-2^), suggesting early-stage establishment. Size-structure analysis showed a well-structured population with clear cohort separation in both sexes and evidence of two recruitment events. The size at which 50% of females were ovigerous was estimated at 61.48 mm. Although egg-bearing females exhibited a well marked seasonality, with highest prevalence from May to July, their presence nearly year-round suggests an extended reproductive period and adaptability to local conditions, which may be advantageous in recently established populations, facilitating invasion success. These traits, combined with the species’ ongoing range expansion, highlight the invasive potential of *C. maenas* and its possible ecological impacts on the San Matías Gulf.

**Simple Summary:** *Carcinus maenas* is an invasive crab species that threaten coastal ecosystems around the world by competing with native species and damaging habitats. Recently, a population of this species was discovered in the San Matías Gulf in Argentina, marking its northernmost record in the Southwestern Atlantic. We studied its demographic and life-history traits and found a male-biased sex ratio and relatively low population density. Additionally, egg-bearing females were present nearly year-round, with an increase in their abundance from May to July, suggesting that this population is adapting well to local conditions and maintaining an extended reproductive period. Together, these findings point to an early stage of invasion with the potential for further expansion, posing risks to native species and north Patagonian ecosystems.
