## Supplementary material for "Moving northwards: Invasive Green Crab (*Carcinus maenas*) Expands into the Southwestern Atlantic": Table S1. Complete dataset of bibliography review on green crabs population characteristics.: Supp_Mat_1_Müller_et_al.xlsx

### Sheet: Table S1 - Müller et al_maenas
Table S1. Morphometric characteristics and population parameters of the Carcinus maenas across different geographical regions. The table includes data on carapace width, temperature, absolute latitude, sex ratio (M:F), size at which 50% female crabs reach maturity (SM50), and population densities, along with information on collection site, date, collection method, and specimen sex. Data were comp…
Species	Region	Condition	Site	Date	Collection Method	Sex	Carapace Width					Temperature	Absolute Latitude	Sex ratio (M:F)	SM50	Densities		Reference	Source/Comments
							Mean	SD	Mean max	SD	Max					Mean	SD
Carcinus maenas	Northeastern Atlantic	Native	Mountbatten, Plymouth, UK	2005		Male+Female					65	12.27	50.35					Spooner et al., 2007	Data fromTable S1_Kelley et al (2015)
Carcinus maenas	Northeastern Atlantic	Native	Plymouth, UK	1931		Male					57	12.27	50.35					Huxley, 1931	Data fromTable S1_Kelley et al (2015)
Carcinus maenas	Northeastern Atlantic	Native	Dale Roads, Wales, UK	1964-1966		Male+Female					70	11.89	51.71					Crothers, 1968	Data fromTable S1_Kelley et al (2015)
Carcinus maenas	Northeastern Atlantic	Native	Essex, UK	1931		Male					62	12.28	51.74					Huxley, 1931	Data fromTable S1_Kelley et al (2015)
Carcinus maenas	Northeastern Atlantic	Native	Oosterschelde, Netherlands	2003		Male					63	12.17	51.63					Kamermans, 2009	Data fromTable S1_Kelley et al (2015)
Carcinus maenas	Northeastern Atlantic	Native	Menai Straights, Anglesey, UK	1978		Male					75	11.56	53.28					Elner, 1978	Data fromTable S1_Kelley et al (2015)
Carcinus maenas	Northeastern Atlantic	Native	Menai Strait, Wales	1987		Male and Female					70	11.56	53.28					Ameyaw-Akumfi, 1987	Data fromTable S1_Kelley et al (2015)
Carcinus maenas	Northeastern Atlantic	Native	German Wadden Sea	1998		Male					71	11.67	53.68					Wolf, 1998	Data fromTable S1_Kelley et al (2015)
Carcinus maenas	Northeastern Atlantic	Native	Menai Strait, UK	1979		Male					70	11.56	53.28					Hughes and Elner, 1978	Data fromTable S1_Kelley et al (2015)
Carcinus maenas	Northeastern Atlantic	Native	Llandudno and Conway, North Wales, UK	1965-67		Male					75	11.1	53.32					Walne, 1972	Data fromTable S1_Kelley et al (2015)
Carcinus maenas	Northeastern Atlantic	Native	Whitby Harbour and Robin Hoods Bay, UK	1973		Male					79	10.64	54.49					McVean, 1976	Data fromTable S1_Kelley et al (2015)
Carcinus maenas	Northeastern Atlantic	Native	Baltic Germany	1982		Male					75	10.082	54.47					Dries and Adelung, 1982	Data fromTable S1_Kelley et al (2015)
Carcinus maenas	Northeastern Atlantic	Native	Boggle Hole, UK	2009		Male					75	10.45	54.42					Fletcher, 2009	Data fromTable S1_Kelley et al (2015)
Carcinus maenas	Northeastern Atlantic	Native	Millport, Isle of Cumbra, Scotlannd	1996		Male					80	10.82	55.74					Sneddon, 1997	Data fromTable S1_Kelley et al (2015)
Carcinus maenas	Northeastern Atlantic	Native	Millport, Scotland	1970		Male and Female					80	10.82	55.74					Heath, 1970	Data fromTable S1_Kelley et al (2015)
Carcinus maenas	Northeastern Atlantic	Native	Forth Stuary, Scotland	1985-1995	Trawl Net								56	0.68				Mathienson et al. 1997	Data from Table 3 Young and Elliot (2019)
Carcinus maenas	Northeastern Atlantic	Native	Firth of Forth, Scotland	2002	Hand Collection								55	0.85				Todd et al. 2006	Data from Table 3 Young and Elliot (2019)
Carcinus maenas	Northeastern Atlantic	Native	Kerteminde Fjord, Denmark	1992-1993	Trap							9.19	55.25	2.99				Aagaard et al. 1995	Data from Table 3 Young and Elliot (2019)
Carcinus maenas	Northeastern Atlantic	Native	Kerteminde, Denmark		Trap								55	1.01				Abello et al. 1997	Data from Table 3 Young and Elliot (2019)
Carcinus maenas	Northeastern Atlantic	Native	Whitby Harbour, UK	1973	Trap							9.78	54.4833	0.45				McVean 1976	Data from Table 3 Young and Elliot (2019)
Carcinus maenas	Northeastern Atlantic	Native	Menait Strait, UK	1992	Trap								53	2.33				Hunter and Naylor 1993	Data from Table 3 Young and Elliot (2019)
Carcinus maenas	Northeastern Atlantic	Native	Mumbles Point, UK	1958-1961	Trap							11.54	51.5667	0.62				Naylor 1962	Data from Table 3 Young and Elliot (2019)
Carcinus maenas	Northeastern Atlantic	Native	Looe Stuary, UK	2013	Hand Collection								50	0.64				Stevens et al. 2014	Data from Table 3 Young and Elliot (2019)
Carcinus maenas	Northeastern Atlantic	Native	Kerteminde Fjord, Denmark	1997		Male					81	9.84	55.45					Abuello, 1997	Data fromTable S1_Kelley et al (2015)
Carcinus maenas	Northeastern Atlantic	Native	Orensund, Denmark	2004		Male and Female					80	9.87	55.64					Garm, 2005	Data fromTable S1_Kelley et al (2015)
Carcinus maenas	Northeastern Atlantic	Native	Odense Fjord, Denmark	1994		Male and Female					80	9.87	55.64					Pedersen et al., 1994	Data fromTable S1_Kelley et al (2015)
Carcinus maenas	Northeastern Atlantic	Native	Kattegat, Denmark	1982		Male					92	10.25	56.81					Munch-Petersen, 1982	Data fromTable S1_Kelley et al (2015)
Carcinus maenas	Northeastern Atlantic	Native	Gullmarsfjorden, Sweden	1997-2000		Male					75	8.85	58.4					Werner, 2001	Data fromTable S1_Kelley et al (2015)
Carcinus maenas	Northeastern Atlantic	Native	Island of Herdla, west Norway	1985		Male					80	9.94	60.57	1.49				Sekkelsten, 1988	Data fromTable S1_Kelley et al (2015)
Carcinus maenas	Northeastern Atlantic	Native	Island of Herdla, west Norway	1984-85		Male					>80	9.94	60.57					Van der Meeren, 1994	Data fromTable S1_Kelley et al (2015)
Carcinus maenas	Northeastern Atlantic	Native	Limfjord, Jutland, Denmark	2009-2014	Trap	Male	46.5808	11.3896	65.9863	3.18764	72.005	9.62	56.3333					Mouritsen et al. 2018	Latitude, Temperature, Sampling Method and Sampling period from Monteiro et al (2023)
						Female	42.1605	9.64055	58.0052	2.11991	62.8733
Carcinus maenas	Northeastern Atlantic	Native	Kerteminde Fjord, Denmark	1992-1993	Trap	Male	43.65	9.7			81	9.19	55.25					Aagaard et al. 1995	Latitude, Temperature and Sampling period from Monteiro et al (2023)
						Female	34.9	5.3			55
Carcinus maenas	Northeastern Atlantic	Native	Schlei, Germany	1973-1976	Hand-collected	Male	45				75	9.48	54.5833					Dries et al (1982)	Latitude, Temperature and Sampling period from Monteiro et al (2023). The mean carapace widths are approximated from the size frequency distributions and growth data presented in the paper.
						Female	35				60
Carcinus maenas	Northeastern Atlantic	Native	Whitby Harbour, UK	1973	Trap	Male	56.6				75	9.78	54.4833					McVean 1976	Latitude, Temperature and Sampling period from Monteiro et al (2023)
						Female	51				60
Carcinus maenas	Northeastern Atlantic	Native	Ynys Faelog, UK	1992	Trap	Male	45.78				74.5	10.9	53.1333					Hunter and Naylor (1993)	Latitude, Temperature and Sampling period from Monteiro et al (2023)
						Female	38.13				64.5
Carcinus maenas	Northeastern Atlantic	Native	Menai Strait, UK	1988-1991	Hand-collected	Male	67.6	5.8			82	10.9	53.2167					Reid et al. (1994)	Latitude, Temperature and Sampling period from Monteiro et al (2023)
						Female	53.4	6.3			70
Carcinus maenas	Northeastern Atlantic	Native	Ria de Aveiro, Portugal	2019-2020	Trap	Female	43.14				61.25	15.89	40.6333		29.3			Monteiro et al (2022) and Monteiro et al (2025)	SM50 from gonadal observation
Carcinus maenas	Northeastern Atlantic	Native	Mondego Estuary, Portugal	2003-2007	Trawl net	Female					75	16	40.1333					Bessa et al (2010)	Latitude, Temperature and Sampling period from Monteiro et al (2023)
						Male					73
Carcinus maenas	Northeastern Atlantic	Native	Sado Estuary, Portugal	2018-2021	Trap	Female	40.64				51.95	16.4	38.5333		28.9			Monteiro et al (2022) and Monteiro et al (2025)	SM50 from gonadal observation
	Northeastern Atlantic	Native	Ria de Alvor, Portugal	2018-2021	Trap		45.18				56.25	17.19	37.1333		30.5
	Northeastern Atlantic	Native	Ria Formosa, Portugal	2018-2021	Trap		45.68				55.37	17.87	37.0333		29.6
Carcinus maenas	Northeastern Atlantic	Native	Herdla, Norway	1984-1985	Hand collection	Male					80		61	1.55				van der Meeren et al. 1992	Table2 Young and Elliot 2019
Carcinus maenas	Northeastern Atlantic	Native	Isenfjord, Denmark	1959-1960	Trap	Male					92	9	55					Rasmussen 1973	Table2 Young and Elliot 2019
Carcinus maenas	Northeastern Atlantic	Native	Kerteminde, Denmark	NA	Trap	Male					81		55					Abello et al. 1997	Table2 Young and Elliot 2019
Carcinus maenas	Northeastern Atlantic	Native	United Kingdom	1989-1991	Trap	Male	51.3	8.2			83.1		53					McGaw et al. 2011	Table2 Young and Elliot 2019. Latitude, Temperature and Sampling period from Monteiro et al (2023)
						Female	43.1	12.7			71
Carcinus maenas	Northeastern Atlantic	Native	Dale Peninsula, United Kingdom			Male					86		51					Crothers 1967	Table2 Young and Elliot 2019
						Female					70
Carcinus maenas	Northeastern Atlantic	Native	Bullens Bay, Ireland	2006-2008	Trap	Male					86.5	10	51	1.89	49.96			Lyons et al. 2012	Table2 Young and Elliot 2019; SM50 from gonadal observation. Latitude, Temperature and Sampling period from Monteiro et al (2023)
Carcinus maenas	Northeastern Atlantic	Native	Mumbles Point, Swansea	1958-1961	Hand-collected	Male					76	11.54	52					Naylor 1962	Table2 Young and Elliot 2019. Latitude, Temperature and Sampling period from Monteiro et al (2023)
						Female					70
Carcinus maenas	Northeastern Atlantic	Native	Maine	1979-1980	Hand-collected	Male					82		43					Berril 1982	Table2 Young and Elliot 2019
						Female					70
Carcinus maenas	Northeastern Atlantic	Native	Schlei, Alemania	1973-1976		Male					75		54					Dries and Adelung 1982	Table2 Young and Elliot 2019
						Female					60
Carcinus maenas	Northeastern Atlantic	Native	Mondego Stuary, Portugal	2003-2004	Trawl net	Male					71	17.2	40	0.89				Baeta et al. 2005	Table2 Young and Elliot 2019. Latitude, Temperature and Sampling period from Monteiro et al (2023)
						Female					65
Carcinus maenas	Northeastern Atlantic	Native	Minho Estuary, Portugal	2010	Trawl net	Male	38.62	10.55			65		41.8667			33.5	4.95	Souza et al. 2011	Crabs greens. Latitude, Temperature and Sampling period from Monteiro et al (2023)
						Female	34.83	10.03											Crabs greens
						Male	37.59	10.2								72	6.36		Crabs reds. Latitude, Temperature and Sampling period from Monteiro et al (2023)
						Female	34.1	10.26											Crabs reds
Carcinus maenas	Northeastern Atlantic	Native	SouthWest UK	2004-2005	Trap								50	0.8				Sheehan et al. 2008
Carcinus maenas	Northeastern Atlantic	Native	Portugal	2005	Sustrata sieved	Males + females						22.5	37			101.25		Amaral et al. 2009	The mean densities are approximated from the data presented in the paper. These values include larvae and juveniles.
		Native	England	2005	Sustrata sieved							16	50			91.66
Carcinus maenas	Northeastern Atlantic	Native	Canal de Mira, Ria de Aveiro, Portugal	2002	Sustrata sieved	Males + females							40.63			5.1	2	Almeida et al. 2011	Pre-settlement. These values include larvae and juveniles.
		Native	Canal de Mira, Ria de Aveiro, Portugal	2002	Sustrata sieved	Males + females										19	5
Carcinus maenas	Northwestern Atlantic	Non-native	Basin Head, PEI	2000-2001	Trap	Male					82.88	6.32	46.3833	1.63				Audet et al 2008	Latitude, Temperature and Sampling period from Monteiro et al (2023)
						Female					73.74
Carcinus maenas	Northwestern Atlantic	Non-native	Bras d'Or Lakes, Nova Scotia	1999-2000	Trap	Males					91	6.49	45.85					Tremblay et al (2006)	Latitude, Temperature and Sampling period from Monteiro et al (2023)
Carcinus maenas	Northwestern Atlantic	Non-native	Clarke Head, Nova Scotia	2008-2017	Trap	Males					86	6.35	45.3833			3.095	2.66671	Quinn 2013	Densities averaged from all data present in Quinn et al (2018). Latitude, Temperature and Sampling period from Monteiro et al (2023)
Carcinus maenas	Northwestern Atlantic	Non-native	Nova Scotia, Canada	1999-2000 and 2005	Trap	Male					91		46	2.7				Tremblay et al. 2006	Table2 Young and Elliot 2019
						Female					69
Carcinus maenas	Northwestern Atlantic	Non-native	North Harbour, Canada	2008-2012	Trap	Male	53	14			79		47,85	1.33				Best et al. 2017	Table2 Young and Elliot 2019. Latitude, Temperature and Sampling period from Monteiro et al (2023)
						Female	47	10			72
Carcinus maenas	Northwestern Atlantic	Non-native	Basin Head, Canada	2000-2001	Trap	Male					89.76	8	46					Audet et al. 2008	Table2 Young and Elliot 2019. Latitude, Temperature and Sampling period from Monteiro et al (2023)
						Female					76.44
Carcinus maenas	Northwestern Atlantic	Non-native	Basin Head, Canada		Trap	Males+Females					80		46					Tummon Flynn et al. 2019	Table2 Young and Elliot 2019
Carcinus maenas	Northwestern Atlantic	Non-native	Placentia Bay, Canada		Trap	Males					78		45.4167					Rayner 2018	Table2 Young and Elliot 2019
Carcinus maenas	Northwestern Atlantic	Non-native	Salem Sound, Massachusetts	2015	Trap	Male	48.8				80.9	11,4-12-7	42	0.37				Young et al. 2017	Table2 Young and Elliot 2019
						Female	51.2				85.9
Carcinus maenas	Northwestern Atlantic	Non-native	Green Bay Estuary, New Hampshire, USA	2013-2014	Trap								43	1				Goldstein et al. 2017	Table 3 Young and Elliot 2019
Carcinus maenas	Northwestern Atlantic	Non-native	Green Bay Estuary, New Hampshire, USA	2009-2010	Trap								43	0.37				Fulton et al. 2013	Table 3 Young and Elliot 2019
	Northwestern Atlantic	Non-native	Hampton Seabrook Estuary, USA	2009-2010										0.98
Carcinus maenas	Northwestern Atlantic	Non-native	Massachussets, USA	1999	Trap								43	1.11				Young et al. 1999	Table 3 Young and Elliot 2019
Carcinus maenas	Northwest Atlantic	Non-native	Biddenford Pool, Maine	2012-2016	Hand-collected	Males + females							43.4333			1.1	0.76	Himes et al. 2017
Carcinus maenas	Northwest Atlantic	Non-native	Massachussets, USA	2015	Hand-collected	Males + females							45.4167			0.24	0.1	Baillie and Grabowski 2019	Intertidal: elevation 1,5m
Carcinus maenas	Northwest Atlantic	Non-native														0.15	0.05		Intertidal: elevation 1m
Carcinus maenas	Northwest Atlantic	Non-native														1.29	0.21		Intertidal: elevation 0,5m
Carcinus maenas	Northwest Atlantic	Non-native														0.91	0.39		Subtidal
Carcinus maenas	Northwest Atlantic	Non-native	Benoit Cove, Tracadie Harbour, Canada	2002	Hand-collected	Males + females							45			2.2		Garbary et al. 2014
Carcinus maenas	Northwest Atlantic	Non-native	Benoit Cove, Tracadie Harbour, Canada	2002	Hand-collected	Males + females							45			6.2		Garbary et al. 2014
Carcinus maenas	Northeastern Pacific	Non-native	Pipestem Inlet	2006-2010	Trap	Male	71	12	89	2	113	10.58	49.2	1.71				Kelley et al (2015)
						Female	61	8	75	3	87		49.2					Kelley et al (2015)
Carcinus maenas	Northeastern Pacific	Non-native	Tillamook Bay	2006-2010	Trap	Male	69	11	89	4	92	11.18	45.5	8.25				Kelley et al (2015)
						Female	69	19	85	0	85	11.18	45.5					Kelley et al (2015)
Carcinus maenas	Northeastern Pacific	Non-native	Netarts Bay	2006-2010	Trap	Male	70	14	94	3	98	11.24	45.4	4.04				Kelley et al (2015)
						Female	67	13	87	2	89	11.24	45.4					Kelley et al (2015)
Carcinus maenas	Northeastern Pacific	Non-native	Yaquina Bay	2006-2010	Trap	Male	76	13	92	1	96	11.29	44.6	6				Kelley et al (2015)
						Female	63	11	80	3	83	11.29	44.6					Kelley et al (2015)
Carcinus maenas	Northeastern Pacific	Non-native	Coos Bay	2006-2010	Trap	Male	76	12	92	3	98	11.31	43.4	3.45				Kelley et al (2015)
						Female	66	10	82	5	88	11.31	43.4					Kelley et al (2015)
Carcinus maenas	Northeastern Pacific	Non-native	Bodega Bay	2004-2010	Trap	Male	65	9	80	4	102	13.2	38.3	3.07				Kelley et al (2015)
						Female	55	6	66	4	88	13.2	38.3					Kelley et al (2015)
Carcinus maenas	Northeastern Pacific	Non-native	Tomales Bay	2006-2010	Trap	Male	68	9	81	2	86	14.79	38.1	2.36				Kelley et al (2015)
						Female	59	7	71	1	73	14.79	38.1					Kelley et al (2015)
Carcinus maenas	Northeastern Pacific	Non-native	Seadrift Lagoon	2006-2010	Trap	Male	60	7	73	4	88	15.22	37.9	0.73				Kelley et al (2015)
						Female	56	6	66	3	88	15.22	37.9					Kelley et al (2015)
Carcinus maenas	Northeastern Pacific	Non-native	San Francisco Bay	2004-2010	Trap	Male	64	10	79	2	83	15.66	37.7	0.63				Kelley et al (2015)
						Female	60	7	72	3	80	15.66	37.7					Kelley et al (2015)
Carcinus maenas	Northeastern Pacific	Non-native	Elkhorn Slough	2004-2010	Trap	Male	69	13	85	2	89	15.44	36.8	0.72				Kelley et al (2015)
						Female	60	6	70	4	89	15.44	36.8					Kelley et al (2015)
Carcinus maenas	Northeastern Pacific	Non-native	Coast of British Columbia	2006-2013	Trap	Male	60	1			114	9.76	52.3333	1.61				Gillespie et al 2015	Latitude, Temperature and Sampling period from Monteiro et al (2023)
						Female	57	1			93
Carcinus maenas	Northeastern Pacific	Non-native	Vancouver Island, British Columbia	2006	Trap	Male					98	10.38	48.8833					Yamada and Gillespie (2008)	Latitude, Temperature and Sampling period from Monteiro et al (2023)
						Female					76
Carcinus maenas	Northeastern Pacific	Non-native	Yaquina Bay, Oregon	1998-2001	Trap	Male	NA	NA	NA	NA	99.6	10.9	44.37					Yamada et al. 2005	Latitude, Temperature and Sampling period from Monteiro et al (2023)
						Female	NA	NA	NA	NA	80
Carcinus maenas	Northeastern Pacific	Non-native	British Columbia, Canada	1989-1990	Trap	Male	76.1	11.2			101.1		49					McGaw et al. 2011	Table2 Young and Elliot 2019. Latitude, Temperature and Sampling period from Monteiro et al (2023)
						Female	60.1	11.1			85.4
Carcinus maenas	Northeastern Pacific	Non-native	Vancouver Island, British Columbia, Canada	2006	Trap	Male					98		49	1.51				Gillespie et al. 2007, 2008	Table2 Young and Elliot (2019). Latitude, Temperature and Sampling period from Monteiro et al (2023). Sex ratio averaged from three nearby sites: Barkley, Clayoquot and Nootka/Esperanza Nakota
						Female					76		49
Carcinus maenas	Northeastern Pacific	Non-native	Oregon y Washington	1998-2001	Trap	Male					92		47					Behrens Yamada et al. 2005	Table2 Young and Elliot 2019
						Female					80
Carcinus maenas	Northeastern Pacific	Non-native	Bodega Bay Harbor, Califorma	1998-2000	Sustrata sieved	Males + females							38			10.8		Jensen et al. 2002	These values include larvae and juveniles.
Carcinus maenas	Southwestern Atlantic	Non-native	Bahia Camarones, Argentina	2003-2004	Trap	Male					71.4		45					Hidalgo et al. 2005	Table2 Young and Elliot 2019
						Female					81.4
Carcinus maenas	Southwestern Atlantic	Non-native	Golfo San Jorge, Argentina	2004-2005	Hand-collected	Male					73.4	7-16,8	47.95	2.36				Vinuesa et al. 2007	Table2 Young and Elliot 2019
						Female					64.3
Carcinus maenas	Southeastern Atlantic	Non-native	Cape Peninsula, Sudafrica	1984	Trap	Male					84		34					Le Roux et al. 1990, 1991	Table2 Young and Elliot 2019
						Female					56		34
Carcinus maenas	Southwestern Atlantic	Non-native	Golfo Nuevo, Argentina	2023	Trap								42	0.87				Malvé et al. 2025
